# An evidence-based network approach to recommending targeted cancer therapies

**DOI:** 10.1101/605261

**Authors:** Jayaram Kancherla, Shruti Rao, Krithika Bhuvaneshwar, Rebecca B. Riggins, Robert A. Beckman, Subha Madhavan, Héctor Corrada Bravo, Simina M. Boca

## Abstract

In this work, we introduce CDGnet, an evidence-based network approach for recommending targeted cancer therapies, available as a user-friendly informatics tool. Our approach can be used to expand the range of options of targeted therapies for cancer patients who undergo molecular profiling. It considers biological pathway information specifically by looking at downstream targets of oncogenes and is personalized for individual patients via the user-inputted molecular alterations and cancer type. CDGnet integrates disparate sources of knowledge and provides results in a number of easily-accessible and usable forms, while separating targeted cancer therapies into categories in an evidence-based manner.
