## Supplementary Table 1 for "An evidence-based network approach to recommending targeted cancer therapies"

### Sheet: Sheet1
Gene/Protein	Drug	Disease	Association/Predicted effect (resistant or sensitive to treatment) (in humans)	Data type (Gene expression, DNA Copy number, Gene mutation, Protein expression)	Alteration (Over/under expressed, Mutation type - based on data type)	Source (CIViC, DrugBank etc)
ER	Abemaciclib (Verzenio)	Breast cancer	sensitive	gene or protein expression	overexpression	NCI/FDA
PR	Abemaciclib (Verzenio)	Breast cancer	sensitive	gene or protein expression	overexpression	NCI/FDA
*	abiraterone acetate (Zytiga)	Prostate cancer	target			NCI/FDA
*	acalabrutinib (Calquence)	Mantle cell lymphoma	target			NCI/FDA
HER2	Ado-trastuzumab emtansine (Kadcyla)	Breast cancer	sensitive	gene or protein expression	overexpression	NCI/FDA
EGFR	afatinib dimaleate (Gilotrif)	Non-small cell lung cancer	sensitive	mutation	exon 19 deletion	NCI/FDA
EGFR	afatinib dimaleate (Gilotrif)	Non-small cell lung cancer	sensitive	mutation	L858R	NCI/FDA
*	afatinib dimaleate (Gilotrif)	Non-small cell lung cancer	target			NCI/FDA
ALK	alectinib (Alecensa)	Non-small cell lung cancer	sensitive	mutation	rearrangement	NCI/FDA
*	alemtuzumab (Campath)	B-cell chronic lymphocytic leukemia	target			NCI/FDA
*	alitretinoin (Panretin)	Kaposi sarcoma	target			NCI/FDA
ER	Anastrozole (Arimidex)	Breast cancer	sensitive	gene or protein expression	overexpression	NCI/FDA
PR	Anastrozole (Arimidex)	Breast cancer	sensitive	gene or protein expression	overexpression	NCI/FDA
*	apalutamide (Erleada)	Prostate cancer	target			NCI/FDA
*	atezolizumab (Tecentriq)	Non-small cell lung cancer	target			NCI/FDA
PD-L1	Atezolizumab (Tecentriq)	Urothelial carcinoma	sensitive	gene or protein expression	overexpression	NCI/FDA
*	Atezolizumab (Tecentriq)	Urothelial carcinoma	target			NCI/FDA
*	Avelumab (Bavencio)	Urothelial carcinoma	target			NCI/FDA
*	avelumab (Bavencio)	Merkel cell carcinoma	target			NCI/FDA
*	axicabtagene ciloleucel (Yescarta)	Large B-cell lymphoma	target			NCI/FDA
*	axitinib (Inlyta)	Kidney cancer	target			NCI/FDA
*	belinostat (Beleodaq)	Peripheral T-cell lymphoma	target			NCI/FDA
*	Bevacizumab (Avastin)	Glioblastoma	target			NCI/FDA
*	Bevacizumab (Avastin)	Cervical cancer	target			NCI/FDA
*	bevacizumab (Avastin)	Colorectal cancer	target			NCI/FDA
*	Bevacizumab (Avastin)	Fallopian tube cancer	target			NCI/FDA
*	Bevacizumab (Avastin)	Renal cell carcinoma	target			NCI/FDA
*	Bevacizumab (Avastin)	Non-small cell lung cancer	target			NCI/FDA
*	Bevacizumab (Avastin)	Ovarian cancer	target			NCI/FDA
*	Bevacizumab (Avastin)	Primary peritoneal cancer	target			NCI/FDA
*	bexarotene (Targretin)	Cutaneous T-cell lymphoma	target			NCI/FDA
*	blinatumomab (Blincyto)	B-cell precursor acute lymphoblastic leukemia	target			NCI/FDA
*	bortezomib (Velcade)	Mantle cell lymphoma	target			NCI/FDA
*	Bortezomib (Velcade)	Multiple myeloma	target			NCI/FDA
ABL/BCR	bosutinib (Bosulif)	Chronic myeloid leukemia	sensitive	mutation	fusion	NCI/FDA
*	brentuximab vedotin (Adcetris)	Classical Hodgkin lymphoma	target			NCI/FDA
*	brentuximab vedotin (Adcetris)	Systemic anaplastic large cell lymphoma	target			NCI/FDA
*	brentuximab vedotin (Adcetris)	Primary cutaneous anaplastic large cell lymphoma	target			NCI/FDA
CD30	brentuximab vedotin (Adcetris)	Mycosis fungoides	sensitive	gene or protein expression	overexpression	NCI/FDA
ALK	brigatinib (Alunbrig)	Non-small cell lung cancer	sensitive	mutation	rearrangement	NCI/FDA
*	Cabazitaxel (Jevtana)	Prostate cancer	target			NCI/FDA
*	cabozantinib (Cabometyx)	Renal cell carcinoma	target			NCI/FDA
*	Cabozantinib (Cometriq)	Medullary thyroid cancer	target			NCI/FDA
*	carfilzomib (Kyprolis)	Multiple myeloma	target			NCI/FDA
ALK	ceritinib (LDK378/Zykadia)	Non-small cell lung cancer	sensitive	mutation	rearrangement	NCI/FDA
KRAS	Cetuximab (Erbitux)	Colorectal cancer	sensitive	mutation	wild type	NCI/FDA
*	Cetuximab (Erbitux)	Head and neck squamous cell carcinoma	target			NCI/FDA
BRAF	cobimetinib (Cotellic)	Melanoma	sensitive	mutation	V600E	NCI/FDA
BRAF	cobimetinib (Cotellic)	Melanoma	sensitive	mutation	V600K	NCI/FDA
*	copanlisib hydrochloride (Aliqopa)	Follicular lymphoma	target			NCI/FDA
ALK	crizotinib (Xalkori)	Non-small cell lung cancer	sensitive	mutation	rearrangement	NCI/FDA
ROS1	crizotinib (Xalkori)	Non-small cell lung cancer	sensitive	mutation	rearrangement	NCI/FDA
BRAF	dabrafenib (Tafinlar)	Non-small cell lung cancer	sensitive	mutation	V600E	NCI/FDA
BRAF	dabrafenib (Tafinlar)	Melanoma	sensitive	mutation	V600E	NCI/FDA
BRAF	dabrafenib (Tafinlar)	Melanoma	sensitive	mutation	V600K	NCI/FDA
BRAF	dabrafenib (Tafinlar)	Anaplastic thyroid cancer	sensitive	mutation	V600E	NCI/FDA
*	daratumubab (Darzalex)	Multiple myeloma	target			NCI/FDA
ABL/BCR	dasatinib (Sprycel)	Chronic myeloid leukemia	sensitive	mutation	fusion	NCI/FDA
ABL/BCR	dasatinib (Sprycel)	Acute lymphoblastic leukemia	sensitive	mutation	fusion	NCI/FDA
*	denileukin diftitox (Ontak)	Cutaneous T-cell lymphoma	target			NCI/FDA
*	Denosumab (Xgeva)	Giant cell tumor of the bone	target			NCI/FDA
*	Dinutuximab (Unituxin)	Neuroblastoma	target			NCI/FDA
*	Durvalumab (Imfinzi)	Urothelial carcinoma	target			NCI/FDA
*	durvalumab (Imfinzi)	Non-small cell lung cancer	target			NCI/FDA
*	elotuzumab (Empliciti)	Multiple myeloma	target			NCI/FDA
IDH2	enasidenib mesylate (Idhifa)	Acute myeloid leukemia	sensitive	mutation	R140Q	NCI/FDA
IDH2	enasidenib mesylate (Idhifa)	Acute myeloid leukemia	sensitive	mutation	R140L	NCI/FDA
IDH2	enasidenib mesylate (Idhifa)	Acute myeloid leukemia	sensitive	mutation	R140G	NCI/FDA
IDH2	enasidenib mesylate (Idhifa)	Acute myeloid leukemia	sensitive	mutation	R140W	NCI/FDA
IDH2	enasidenib mesylate (Idhifa)	Acute myeloid leukemia	sensitive	mutation	R172K	NCI/FDA
IDH2	enasidenib mesylate (Idhifa)	Acute myeloid leukemia	sensitive	mutation	R172M	NCI/FDA
IDH2	enasidenib mesylate (Idhifa)	Acute myeloid leukemia	sensitive	mutation	R172G	NCI/FDA
IDH2	enasidenib mesylate (Idhifa)	Acute myeloid leukemia	sensitive	mutation	R172S	NCI/FDA
IDH2	enasidenib mesylate (Idhifa)	Acute myeloid leukemia	sensitive	mutation	R172W	NCI/FDA
*	enzalutamide (Xtandi)	Prostate cancer	target			NCI/FDA
EGFR	erlotinib (Tarceva)	Non-small cell lung cancer	sensitive	mutation	exon 19 deletion	NCI/FDA
EGFR	erlotinib (Tarceva)	Non-small cell lung cancer	sensitive	mutation	L858R	NCI/FDA
*	Erlotinib (Tarceva)	Pancreatic cancer	target			NCI/FDA
ER	Everolimus (Afinitor)	Breast cancer	sensitive	gene or protein expression	overexpression	NCI/FDA
PR	Everolimus (Afinitor)	Breast cancer	sensitive	gene or protein expression	overexpression	NCI/FDA
*	everolimus (Afinitor)	Renal cell carcinoma	target			NCI/FDA
*	everolimus (Afinitor)	Gastrointestinal neuroendocrine tumor	target			NCI/FDA
*	everolimus (Afinitor)	Pulmonary neuroendocrine tumor	target			NCI/FDA
*	everolimus (Afinitor)	Pancreatic neuroendocrine tumor	target			NCI/FDA
*	everolimus (Afinitor)	Tuberous sclerosis complex-associated renal angiomyolipoma	target			NCI/FDA
*	everolimus (Afinitor)	Tuberous sclerosis complex-associated subependymal giant cell astrocytoma	target			NCI/FDA
ER	Exemestane (Aromasin)	Breast cancer	sensitive	gene or protein expression	overexpression	NCI/FDA
ER	Fulvestrant (Faslodex)	Breast cancer	sensitive	gene or protein expression	overexpression	NCI/FDA
PR	Fulvestrant (Faslodex)	Breast cancer	sensitive	gene or protein expression	overexpression	NCI/FDA
EGFR	gefitinib (Iressa)	Non-small cell lung cancer	sensitive	mutation	exon 19 deletion	NCI/FDA
EGFR	gefitinib (Iressa)	Non-small cell lung cancer	sensitive	mutation	L858R	NCI/FDA
CD33	gemtuzumab ozogamicin (Mylotarg)	Acute myeloid leukemia	sensitive	gene or protein expression	overexpression	NCI/FDA
*	Ibritumomab tiuxetan (Zevalin)	Follicular B-cell non-Hodgkin lymphoma	target			NCI/FDA
*	Ibritumomab tiuxetan (Zevalin)	Follicular non-Hodgkin lymphoma	target			NCI/FDA
*	ibrutinib (Imbruvica)	Mantle cell lymphoma	target			NCI/FDA
*	ibrutinib (Imbruvica)	Marginal zone lymphoma	target			NCI/FDA
*	ibrutinib (Imbruvica)	Chronic lymphocytic leukemia	target			NCI/FDA
*	ibrutinib (Imbruvica)	Waldenstrom macroglobulinemia	target			NCI/FDA
*	idelalisib (Zydelig)	Chronic lymphocytic leukemia	target			NCI/FDA
*	idelalisib (Zydelig)	Follicular B-cell non-Hodgkin lymphoma	target			NCI/FDA
*	idelalisib (Zydelig)	Small lymphocytic lymphoma	target			NCI/FDA
*	Imatinib mesylate (Gleevec)	Dermatofibrosarcoma protuberans	target			NCI/FDA
c-Kit	Imatinib mesylate (Gleevec)	Gastrointestinal stromal tumor	sensitive	gene or protein expression	overexpression	NCI/FDA
ABL/BCR	imatinib mesylate (Gleevec)	Chronic myeloid leukemia	sensitive	mutation	fusion	NCI/FDA
ABL/BCR	imatinib mesylate (Gleevec)	Acute lymphoblastic leukemia	sensitive	mutation	fusion	NCI/FDA
PDGFRB	Imatinib mesylate (Gleevec)	Myelodysplastic/myeloproliferative disorders	sensitive	mutation	rearrangement	NCI/FDA
c-Kit	Imatinib mesylate (Gleevec)	Systemic mastocytosis	resistant	mutation	D816V	NCI/FDA
c-Kit	Imatinib mesylate (Gleevec)	Systemic mastocytosis	sensitive	mutation	unknown status	NCI/FDA
*	inotuzumab ozogamicin (Besponsa)	B-cell precursor acute lymphoblastic leukemia	target			NCI/FDA
*	ipilimumab (Yervoy)	Renal cell carcinoma	target			NCI/FDA
*	ipilimumab (Yervoy)	Melanoma	target			NCI/FDA
MSI-H	ipilimumab (Yervoy)	Colorectal cancer	sensitive	MSI-H	positive	NCI/FDA
dMMR	ipilimumab (Yervoy)	Colorectal cancer	sensitive	dMMR	positive	NCI/FDA
*	ixazomib citrate (Ninlaro)	Multiple myeloma	target			NCI/FDA
*	Lanreotide acetate (Somatuline Depot)	Gastroenteropancreatic neuroendocrine tumor	target			NCI/FDA
HER2	Lapatinib (Tykerb)	Breast cancer	sensitive	gene or protein expression	overexpression	NCI/FDA
*	lenvatinib mesylate (Lenvima)	Renal cell carcinoma	target			NCI/FDA
*	lenvatinib mesylate (Lenvima)	Differentiated thyroid cancer	target			NCI/FDA
ER	Letrozole (Femara)	Breast cancer	sensitive	gene or protein expression	overexpression	NCI/FDA
PR	Letrozole (Femara)	Breast cancer	sensitive	gene or protein expression	overexpression	NCI/FDA
*	lutetium Lu 177-dotatate (Lutathera)	Gastroenteropancreatic neuroendocrine tumor	target			NCI/FDA
FLT3	midostaurin (Rydapt)	Acute myeloid leukemia	sensitive	mutation	internal tandem duplication	NCI/FDA
FLT3	midostaurin (Rydapt)	Acute myeloid leukemia	sensitive	mutation	D835X	NCI/FDA
FLT3	midostaurin (Rydapt)	Acute myeloid leukemia	sensitive	mutation	I836X	NCI/FDA
*	midostaurin (Rydapt)	Mast cell leukemia	target			NCI/FDA
*	midostaurin (Rydapt)	Systemic mastocytosis	target			NCI/FDA
*	necitumumab (Portrazza)	Non-small cell lung cancer	target			NCI/FDA
HER2	Neratinib maleate (Nerlynx)	Breast cancer	sensitive	gene or protein expression	overexpression	NCI/FDA
ABL/BCR	nilotinib (Tasigna)	Chronic myeloid leukemia	sensitive	mutation	fusion	NCI/FDA
*	niraparib tosylate monohydrate (Zejula)	Fallopian tube cancer	target			NCI/FDA
*	niraparib tosylate monohydrate (Zejula)	Ovarian cancer	target			NCI/FDA
*	niraparib tosylate monohydrate (Zejula)	Primary peritoneal cancer	target			NCI/FDA
MSI-H	nivolumab (Opdivo)	Colorectal cancer	sensitive	MSI-H	positive	NCI/FDA
dMMR	nivolumab (Opdivo)	Colorectal cancer	sensitive	dMMR	positive	NCI/FDA
*	nivolumab (Opdivo)	Head and neck squamous cell carcinoma	target			NCI/FDA
*	nivolumab (Opdivo)	Renal cell carcinoma	target			NCI/FDA
*	nivolumab (Opdivo)	Hepatocellular carcinoma	target			NCI/FDA
*	nivolumab (Opdivo)	Non-small cell lung cancer	target			NCI/FDA
*	nivolumab (Opdivo)	Classical Hodgkin lymphoma	target			NCI/FDA
*	nivolumab (Opdivo)	Melanoma	target			NCI/FDA
*	Nivolumab (Opdivo)	Urothelial carcinoma	target			NCI/FDA
*	obinutuzumab (Gazyva)	Chronic lymphocytic leukemia	target			NCI/FDA
*	obinutuzumab (Gazyva)	Follicular lymphoma	target			NCI/FDA
*	ofatumumab (Arzerra)	Chronic lymphocytic leukemia	target			NCI/FDA
BRCA1	Olaparib (Lynparza)	Breast cancer	sensitive	mutation	deleterious	NCI/FDA
BRCA2	Olaparib (Lynparza)	Breast cancer	sensitive	g.mutation	deleterious	NCI/FDA
*	olaparib (Lynparza)	Fallopian tube cancer	target			NCI/FDA
BRCA1	olaparib (Lynparza)	Ovarian cancer	sensitive	g.mutation	deleterious	NCI/FDA
BRCA2	olaparib (Lynparza)	Ovarian cancer	sensitive	g.mutation	deleterious	NCI/FDA
*	olaparib (Lynparza)	Ovarian cancer	target			NCI/FDA
*	olaparib (Lynparza)	Primary peritoneal cancer	target			NCI/FDA
*	olaratumab (Lartruvo)	Soft tissue sarcoma	target			NCI/FDA
EGFR	osimertinib (Tagrisso)	Non-small cell lung cancer	sensitive	mutation	exon 19 deletion	NCI/FDA
EGFR	osimertinib (Tagrisso)	Non-small cell lung cancer	sensitive	mutation	L858R	NCI/FDA
EGFR	osimertinib (Tagrisso)	Non-small cell lung cancer	sensitive	mutation	T790M	NCI/FDA
ER	Palbociclib (Ibrance)	Breast cancer	sensitive	gene or protein expression	overexpression	NCI/FDA
PR	Palbociclib (Ibrance)	Breast cancer	sensitive	gene or protein expression	overexpression	NCI/FDA
KRAS	panitumumab (Vectibix)	Colorectal cancer	sensitive	mutation	wild type	NCI/FDA
NRAS	panitumumab (Vectibix)	Colorectal cancer	sensitive	mutation	wild type	NCI/FDA
*	panobinostat (Farydak)	Multiple myeloma	target			NCI/FDA
*	pazopanib (Votrient)	Renal cell carcinoma	target			NCI/FDA
*	Pazopanib (Votrient)	Soft tissue sarcoma	target			NCI/FDA
PD-L1	Pembrolizumab (Keytruda)	Urothelial carcinoma	sensitive	gene or protein expression	overexpression	NCI/FDA
PD-L1	pembrolizumab (Keytruda)	Cervical cancer	sensitive	gene or protein expression	overexpression	NCI/FDA
*	pembrolizumab (Keytruda)	Head and neck squamous cell carcinoma	target			NCI/FDA
*	pembrolizumab (Keytruda)	Non-small cell lung cancer	target			NCI/FDA
PD-L1	pembrolizumab (Keytruda)	Non-small cell lung cancer	sensitive	gene or protein expression	overexpression	NCI/FDA
*	pembrolizumab (Keytruda)	Classical Hodgkin lymphoma	target			NCI/FDA
*	pembrolizumab (Keytruda)	Primary mediastinal large B-cell lymphoma	target			NCI/FDA
MSI-H	pembrolizumab (Keytruda)	Colorectal cancer	sensitive	MSI-H	positive	NCI/FDA
dMMR	pembrolizumab (Keytruda)	Colorectal cancer	sensitive	dMMR	positive	NCI/FDA
MSI-H	Pembrolizumab (Keytruda)	Solid tumors	sensitive	MSI-H	positive	NCI/FDA
dMMR	Pembrolizumab (Keytruda)	Solid tumors	sensitive	dMMR	positive	NCI/FDA
*	pembrolizumab (Keytruda)	Melanoma	target			NCI/FDA
PD-L1	Pembrolizumab (Keytruda)	Gastric cancer	sensitive	gene or protein expression	overexpression	NCI/FDA
HER2	Pertuzumab (Perjeta)	Breast cancer	sensitive	gene or protein expression	overexpression	NCI/FDA
*	ponatinib hydrochloride (Iclusig)	Chronic myeloid leukemia	target			NCI/FDA
ABL/BCR	ponatinib hydrochloride (Iclusig)	Chronic myeloid leukemia	sensitive	mutation	T315I	NCI/FDA
ABL/BCR	ponatinib hydrochloride (Iclusig)	Acute myeloid leukemia	sensitive	mutation	fusion	NCI/FDA
ABL/BCR	ponatinib hydrochloride (Iclusig)	Acute myeloid leukemia	sensitive	mutation	T315I	NCI/FDA
*	pralatrexate (Folotyn)	Peripheral T-cell lymphoma	target			NCI/FDA
*	radium 223 dichloride (Xofigo)	Prostate cancer	target			NCI/FDA
*	ramucirumab (Cyramza)	Colorectal cancer	target			NCI/FDA
*	Ramucirumab (Cyramza)	Gastric cancer	target			NCI/FDA
*	ramucirumab (Cyramza)	Non-small cell lung cancer	target			NCI/FDA
*	regorafenib (Stivarga)	Colorectal cancer	target			NCI/FDA
*	regorafenib (Stivarga)	Gastrointestinal stromal tumor	target			NCI/FDA
*	regorafenib (Stivarga)	Hepatocellular carcinoma	target			NCI/FDA
ER	Ribociclib (Kisqali)	Breast cancer	sensitive	gene or protein expression	overexpression	NCI/FDA
PR	Ribociclib (Kisqali)	Breast cancer	sensitive	gene or protein expression	overexpression	NCI/FDA
CD20	rituximab (Rituxan)	Chronic lymphocytic leukemia	sensitive	gene or protein expression	overexpression	NCI/FDA
CD20	rituximab (Rituxan)	Non-Hodgkin lymphoma	sensitive	gene or protein expression	overexpression	NCI/FDA
*	rituximab and hyaluronidase human (Rituxan Hycela)	Chronic lymphocytic leukemia	target			NCI/FDA
*	rituximab and hyaluronidase human (Rituxan Hycela)	Diffuse large B-cell lymphoma	target			NCI/FDA
*	rituximab and hyaluronidase human (Rituxan Hycela)	Follicular lymphoma	target			NCI/FDA
*	romidepsin (Istodax)	Cutaneous T-cell lymphoma	target			NCI/FDA
*	romidepsin (Istodax)	Peripheral T-cell lymphoma	target			NCI/FDA
*	rucaparib camsylate (Rubraca)	Fallopian tube cancer	target			NCI/FDA
BRCA1	rucaparib camsylate (Rubraca)	Fallopian tube cancer	sensitive	mutation	deleterious	NCI/FDA
BRCA2	rucaparib camsylate (Rubraca)	Fallopian tube cancer	sensitive	mutation	deleterious	NCI/FDA
*	rucaparib camsylate (Rubraca)	Ovarian cancer	target			NCI/FDA
BRCA1	rucaparib camsylate (Rubraca)	Ovarian cancer	sensitive	mutation	deleterious	NCI/FDA
BRCA2	rucaparib camsylate (Rubraca)	Ovarian cancer	sensitive	mutation	deleterious	NCI/FDA
*	rucaparib camsylate (Rubraca)	Primary peritoneal cancer	target			NCI/FDA
BRCA1	rucaparib camsylate (Rubraca)	Primary peritoneal cancer	sensitive	mutation	deleterious	NCI/FDA
BRCA2	rucaparib camsylate (Rubraca)	Primary peritoneal cancer	sensitive	mutation	deleterious	NCI/FDA
*	ruxolitinib phosphate (Jakafi)	Myelofibrosis	target			NCI/FDA
*	ruxolitinib phosphate (Jakafi)	Polycythemia vera	target			NCI/FDA
*	siltuximab (Sylvant)	Multicentric Castleman disease	target			NCI/FDA
*	sonidegib (Odomzo)	Basal cell carcinoma	target			NCI/FDA
*	sorafenib (Nexavar)	Renal cell carcinoma	target			NCI/FDA
*	Sorafenib (Nexavar)	Hepatocellular carcinoma	target			NCI/FDA
*	sorafenib (Nexavar)	Thyroid carcinoma	target			NCI/FDA
c-Kit	sunitinib (Sutent)	Gastrointestinal stromal tumor	sensitive	gene or protein expression	overexpression	NCI/FDA
*	sunitinib (Sutent)	Renal cell carcinoma	target			NCI/FDA
*	sunitinib (Sutent)	Pancreatic neuroendocrine tumor	target			NCI/FDA
ER	Tamoxifen (Nolvadex)	Breast cancer	sensitive	gene or protein expression	overexpression	NCI/FDA
PR	Tamoxifen (Nolvadex)	Breast cancer	sensitive	gene or protein expression	overexpression	NCI/FDA
*	temsirolimus (Torisel)	Renal cell carcinoma	target			NCI/FDA
*	tisagenlecleucel (Kymriah)	B-cell acute lymphoblastic leukemia	target			NCI/FDA
*	tisagenlecleucel (Kymriah)	Diffuse large B-cell lymphoma	target			NCI/FDA
ER	Toremifene (Fareston)	Breast cancer	sensitive	gene or protein expression	overexpression	NCI/FDA
BRAF	trametinib (Mekinist)	Non-small cell lung cancer	sensitive	mutation	V600E	NCI/FDA
BRAF	trametinib (Mekinist)	Melanoma	sensitive	mutation	V600E	NCI/FDA
BRAF	trametinib (Mekinist)	Melanoma	sensitive	mutation	V600K	NCI/FDA
BRAF	trametinib (Mekinist)	Anaplastic thyroid cancer	sensitive	mutation	V600E	NCI/FDA
HER2	Trastuzumab (Herceptin)	Breast cancer	sensitive	gene or protein expression	overexpression	NCI/FDA
HER2	Trastuzumab (Herceptin)	Gastric cancer	sensitive	gene or protein expression	overexpression	NCI/FDA
RARA	Tretinoin (Vesanoid)	Acute promyelocytic leukemia	sensitive	mutation	t(15;19)	NCI/FDA
*	vandetanib (Caprelsa)	Medullary thyroid cancer	target			NCI/FDA
BRAF	vemurafenib (Zelboraf)	Erdheim-Chester disease	sensitive	mutation	V600X	NCI/FDA
BRAF	vemurafenib (Zelboraf)	Melanoma	sensitive	mutation	V600E	NCI/FDA
*	venetoclax (Venclexta)	Chronic lymphocytic leukemia	target			NCI/FDA
*	venetoclax (Venclexta)	Small lymphocytic lymphoma	target			NCI/FDA
*	Vismodegib (Erivedge)	Basal cell carcinoma	target			NCI/FDA
*	vorinostat (Zolinza)	Cutaneous T-cell lymphoma	target			NCI/FDA
*	ziv-aflibercept (Zaltrap)	Colorectal cancer	target			NCI/FDA
